# UbiB proteins regulate cellular CoQ distribution

**DOI:** 10.1101/2020.12.09.418202

**Authors:** Zachary A. Kemmerer, Kyle P. Robinson, Jonathan M. Schmitz, Brett R. Paulson, Adam Jochem, Paul D. Hutchins, Joshua J. Coon, David J. Pagliarini

## Abstract

Coenzyme Q (CoQ, ubiquinone) is a redox-active lipid essential for many core metabolic processes in mitochondria, including oxidative phosphorylation^1-3^. While lesser appreciated, CoQ also serves as a key membrane-embedded antioxidant throughout the cell^4^. However, how CoQ is mobilized from its site of synthesis on the inner mitochondrial membrane to other sites of action remains a longstanding mystery. Here, using a combination of yeast genetics, biochemical fractionation, and lipid profiling, we identify two highly conserved but poorly characterized mitochondrial proteins, Ypl109c (Cqd1) and Ylr253w (Cqd2), that reciprocally regulate this process. Loss of Cqd1 skews cellular CoQ distribution away from mitochondria, resulting in markedly enhanced resistance to oxidative stress caused by exogenous polyunsaturated fatty acids (PUFAs), whereas loss of Cqd2 promotes the opposite effects. The activities of both proteins rely on their atypical kinase/ATPase domains, which they share with Coq8—an essential auxiliary protein for CoQ biosynthesis. Overall, our results reveal new protein machinery central to CoQ trafficking in yeast and lend new insights into the broader interplay between mitochondrial and cellular processes.
