## Extended Data Table 1 for "UbiB proteins regulate cellular CoQ distribution"

### Sheet: Strain Order
Gene	Mutation	D-Score	Strain	Mito?
DNF3	W533*	-2965.85	C	0
TPS3	Q15*	-2491.06	A	0
FAA1	W139*	-1963.06	C	1
IML1	R1032*	-1462.28	B	0
NDE2	Q84*	-1384.1	D	1
STV1	W568*	-1116.1	D	0
YPL060C-A	E390fs	-1108.49	D	0
DSF1	Q60*	-1071.26	A	0
YPL109C	W301*	-1007.8	C	1
ZDS1	W77*	-920.83	D	0
ACE2	M1?	-915.387	B	0
SNT2	W668*	-748.074	B	0
YBR012W-B	P1100fs	-720.837	B	0
SRP40	S84fs	-605	A	0
MDS3	Y1026*	-591.812	B	0
RTC2	W182*	-327.454	B	0
ADD66	W30*	-257.663	B	0
VPS33	Q573*	-147.967	B	0
SIS2	D525fs	-119.51	A	0
SIS2	D527fs	-106.457	A	0
CBP1	W599*	-97.933	D	1
RKM1	W503*	-73.644	A	0
MSS11	N634fs	-68.048	D	0
MSS11	N636fs	-64.179	A	0
MSS11	N634fs	-61.187	A	0
YCR108C	L25fs	-56.25	D	0
COS8	W339*	-36.292	C	0
BMH2	W233*	-32.866	C	0
YIR018C-A	Q41*	-22	D	0
ACE2	C610Y	-11	D	0
VID22	C90Y	-10.935	A	0
PPM1	C205Y	-10.633	C	0
SSF2	P174L	-9.667	D	0
SPT16	P354L	-9.56	C	0
O*P1	P389L	-9.359	C	0
PTR2	P111L	-8.728	A	0
ABZ2	C327Y	-8.181	B	0
RPN1	G853R	-8	B	0
BUR6	P76S	-8	C	0
LYS2	P1293S	-7.975	B	0
PHO91	P579S	-7.967	B	0
RRP5	G819E	-7.95	A	0
DUG2	P817S	-7.822	D	0
UTP25	G578R	-7.808	B	0
AMD2	G170E	-7.8	B	0
CAR2	P25S	-7.638	C	0
TIP41	P67L	-7.578	B	0
ADP1	G810E	-7.467	C	0
LAS17	G584R	-7.367	A	0
TRP4	G225D	-7	A	0
CHO2	G102D	-7	A	0
DTR1	G412D	-7	C	0
RML2	G292D	-6.979	D	1
NEW1	G1105D	-6.922	A	0
GEF1	G351D	-6.895	A	0
UGA2	P143L	-6.843	A	0
SLH1	G1246D	-6.708	B	0
H*T5	G127E	-6.679	D	0
OLA1	G105D	-6.617	A	0
UBC5	P45S	-6.538	A	0
GE*1	G489D	-6.331	C	0
RSM23	P356L	-6.211	A	1
MID1	G347D	-6.128	B	0
RET1	G752S	-5.955	B	0
RSP5	G85D	-5.918	A	0
FPR4	S380F	-5.914	C	0
TRF5	S434F	-5.689	C	0
RBG1	G133S	-5.683	A	0
NPR3	G440S	-5.667	A	0
BCH2	G52D	-5.63	C	0
HIS4	T583I	-5.533	B	0
ALP1	G112R	-5.389	D	0
TMA64	G312R	-5.317	C	0
GNP1	H629Y	-5.291	C	0
UTP22	G575D	-5.25	B	0
PAC1	G327D	-5.2	D	0
NTG2	W364*	-5.186	C	0
BAP2	G356S	-5.168	C	0
S*M1	G261D	-5.138	B	0
VMA5	G352D	-5.019	A	0
FIG4	D550N	-5	B	0
CBK1	D475N	-4.989	A	0
HSH155	S892P	-4.94	B	0
NOP9	R584H	-4.933	C	0
CCP1	G172S	-4.925	A	0
FRS1	G197E	-4.925	B	1
MIP6	G469E	-4.861	D	0
ACS1	R679H	-4.854	D	1
SGT1	D351N	-4.717	A	0
ITR2	T147I	-4.707	B	0
POL2	S1784F	-4.687	B	0
PLB1	D300N	-4.64	C	0
CDC123	D323N	-4.417	C	0
SPT23	P567L	-4.367	C	0
ATP25	R574C	-4.267	B	1
PEP12	G230S	-4.244	C	0
MIG1	G100D	-4.215	C	0
SNZ1	D230N	-4.185	D	0
GAR1	G175D	-4.111	B	0
YDR344C	E141K	-4	B	0
YGL149W	L60F	-4	D	0
NPT1	M19I	-3.99	A	0
RAV1	E994K	-3.967	C	0
MRPL33	G32E	-3.954	C	1
PET112	M517I	-3.871	B	1
MGA1	M65I	-3.855	A	0
RGA2	G474D	-3.788	A	0
NDT80	A250V	-3.733	C	0
GDB1	A1449T	-3.724	B	0
TTI2	D125N	-3.714	C	0
GCD6	M119I	-3.707	A	0
VPS35	D647N	-3.707	C	0
IZH2	E62K	-3.68	C	0
TKL2	A41V	-3.616	A	0
BNA5	A106T	-3.6	C	0
PDR17	E145K	-3.567	D	0
MAM33	E107K	-3.5	C	1
STT3	A185T	-3.495	A	0
GLN4	L245F	-3.494	B	0
OTU2	D218N	-3.467	A	0
YPL216W	L63F	-3.414	B	0
FZO1	P435L	-3.389	A	1
NDI1	G323D	-3.383	D	1
AIP1	A116V	-3.358	B	0
ARE1	T227M	-3.353	A	0
SPA2	P169L	-3.317	B	0
CHC1	E1060K	-3.315	A	0
YAT2	A633V	-3.3	A	0
BCH2	D196N	-3.265	C	0
CDC16	L518F	-3.2	D	0
MET10	P572L	-3.18	B	0
MEF1	A250T	-3.176	D	1
MOH1	R4C	-3.17	C	0
AAT2	A84T	-3.111	C	0
CCL1	A139T	-3.067	D	0
SMC3	E734K	-3.033	B	1
MR*10	E270K	-3.033	D	0
PDC1	G42S	-3.012	D	0
IRC3	R195K	-3	C	1
RPL14A	A76T	-2.998	D	0
PMT2	R634K	-2.992	D	0
LRO1	R536K	-2.975	A	0
ARE2	S537N	-2.95	A	0
TAT2	V307M	-2.932	A	0
GIM3	L110F	-2.914	D	0
YJL070C	A610V	-2.9	A	0
RPT6	R324K	-2.863	C	0
BET4	E156K	-2.8	A	0
REC8	G218R	-2.767	D	0
PRP5	G749R	-2.735	C	0
YOL029C	P19S	-2.656	C	0
SEC23	G766D	-2.646	C	0
CPR7	D352N	-2.644	B	0
ZRT1	A288V	-2.633	B	0
DCR2	A320T	-2.633	B	0
REA1	E4139K	-2.622	D	0
MEP3	S231N	-2.617	D	0
CSF1	R1091H	-2.615	D	0
YEA6	R65K	-2.586	C	1
YGL108C	S80N	-2.579	D	0
HEM14	G92D	-2.567	C	1
AAD4	V166M	-2.501	D	0
NOC4	H290Y	-2.5	A	0
ARR3	L178F	-2.473	C	0
VBA1	S326N	-2.467	C	0
MLP2	E1115K	-2.425	B	0
RNA14	G310D	-2.4	A	0
LSB3	S24N	-2.387	A	0
UCC1	P279S	-2.333	D	0
REA1	S923N	-2.327	B	0
RPO21	A671V	-2.308	B	0
EFR3	E695K	-2.306	A	0
PHO87	A588T	-2.302	A	0
DNF1	S243N	-2.261	C	1
KAR3	V574M	-2.26	C	0
TEL2	S656F	-2.213	C	0
*DJ1	V206M	-2.191	B	1
PEP3	E187K	-2.186	A	0
ENV7	G82D	-2.167	C	0
YPK9	R341K	-2.167	D	0
PRE7	D229N	-2.135	B	0
CRP1	D19N	-2.133	B	0
HEH2	L328F	-2.085	A	0
VMA13	T4I	-2.056	C	0
AUS1	D871N	-2.029	D	0
YKL068W-A	G21E	-2	D	0
KRE33	R681K	-1.99	A	0
MDM12	G229E	-1.933	B	1
PUT1	A249T	-1.933	C	1
PPA2	S35N	-1.926	B	1
YDL211C	P181L	-1.9	A	0
SOK2	S602F	-1.896	A	0
RAM1	E48K	-1.881	D	0
YCR108C	T30I	-1.875	A	0
RPC31	R90H	-1.823	A	0
A*L2	D377N	-1.812	D	0
NDE1	A362T	-1.785	A	1
NUS1	P208L	-1.7	C	0
RPS26B	R100K	-1.663	C	0
LHS1	E301K	-1.65	A	0
CRZ1	E442K	-1.644	C	0
URA2	A2109T	-1.641	D	0
CFT1	A541T	-1.6	B	0
ENT2	P527L	-1.586	B	0
PAF1	R346K	-1.575	A	0
TFB1	V372M	-1.575	C	0
NAM2	S11Y	-1.566	C	1
RSC9	T541M	-1.554	C	0
ANP1	D399N	-1.547	B	0
APL6	P376S	-1.5	A	0
APC1	A1026T	-1.5	A	0
CTK2	E313K	-1.498	B	0
PAU2	T17I	-1.487	A	0
CAF20	G92E	-1.476	D	0
LAA1	A1575T	-1.467	C	0
RPA190	G984D	-1.467	D	0
CSS1	T630I	-1.431	A	0
HAL9	G1012E	-1.411	A	1
POL12	G390S	-1.4	B	0
ZRT3	S239F	-1.399	B	0
SSN3	S471N	-1.391	B	0
GCN2	E158K	-1.358	D	0
EFM2	E285K	-1.345	B	0
EMC2	A211V	-1.333	B	0
AVT5	L367F	-1.321	D	0
SLD2	D330N	-1.311	C	0
YMR317W	S391L	-1.255	D	0
CSR2	P328L	-1.243	C	0
IMH1	R396K	-1.233	C	0
SEC63	M553I	-1.227	C	0
FDO1	T287I	-1.194	C	0
DBP1	G36R	-1.187	C	0
OST6	V109M	-1.176	D	0
BIT61	S524N	-1.163	B	0
E*O5	D514N	-1.134	A	1
STU2	S305P	-1.118	C	0
TOA1	V281M	-1.1	B	0
NSE1	T270I	-1.094	D	0
SPT2	L96F	-1.068	C	0
UFE1	R315H	-1.06	D	0
LYP1	G437E	-1.045	A	0
PAL2	G337R	-1.044	A	0
SIZ1	S147F	-1.033	D	0
SRB4	S36F	-1.02	B	0
MPS2	S210N	-1	B	0
RBH2	G693E	-0.971	C	0
TSC11	A941T	-0.95	A	0
E*O1	L640F	-0.941	D	0
MEF2	R29K	-0.928	A	1
DSE3	T259I	-0.922	A	0
PRP8	V208I	-0.91	A	0
RLM1	G621D	-0.883	C	0
ZRT3	E234K	-0.856	A	0
RPN1	S892N	-0.853	A	0
NET1	G485R	-0.85	A	0
RME1	E139K	-0.833	C	0
DOP1	E664K	-0.824	D	0
YGR161C-D	N1035K	-0.8	A	0
CRN1	V618I	-0.794	D	0
SPB1	V797I	-0.777	D	0
MGM1	E735K	-0.762	A	1
ART5	H282Y	-0.723	A	0
COG4	E546K	-0.719	B	0
YPS3	V178I	-0.7	B	0
YLR278C	M220I	-0.692	A	0
GSH1	D349N	-0.677	B	0
AGC1	D169N	-0.676	B	1
MSS11	N620_S622delinsS	-0.673	B	0
YPR117W	R466H	-0.671	B	0
NUP157	V255I	-0.652	D	0
NNF2	C687Y	-0.642	B	0
NUP120	P593L	-0.641	C	0
LIF1	S396N	-0.621	A	0
AAD10	I10V	-0.613	A	0
BUB1	D460N	-0.611	B	0
PDS1	H79Y	-0.607	B	0
HAL1	V91I	-0.6	B	0
GDS1	M258I	-0.6	C	0
GCD1	V434I	-0.6	D	0
GIP3	S937N	-0.587	C	0
YNL092W	V270I	-0.581	A	0
CCC2	M149I	-0.57	A	0
IKS1	S227N	-0.567	B	0
APJ1	T441I	-0.564	B	0
NPL6	R77K	-0.562	C	0
RAD4	V448I	-0.561	B	0
YHL008C	R398H	-0.54	A	0
HUA1	R22K	-0.528	C	0
SEC8	A479T	-0.5	B	0
RMT2	V344I	-0.5	C	0
SNM1	A145V	-0.475	C	0
FOB1	P483L	-0.468	D	0
MSH3	E225K	-0.467	A	0
SIP1	H70Y	-0.467	A	0
WSC3	A455T	-0.464	B	0
ERG25	A290T	-0.463	A	0
UBR2	A375T	-0.444	B	0
CO*10	S2N	-0.44	B	1
FMP40	E549K	-0.433	A	1
FMP27	V431I	-0.427	A	1
NTO1	P515L	-0.425	C	0
PRM15	E615K	-0.386	A	0
PET9	M304I	-0.382	A	1
TRM732	T1384M	-0.358	A	0
YAP1	G439E	-0.358	D	0
ADR1	E538K	-0.35	A	0
PRP43	A303T	-0.35	B	0
YLR410W-B	Q919K	-0.34	D	0
KSP1	G699S	-0.339	B	0
VBA4	G544D	-0.335	C	0
PAF1	E407K	-0.334	A	0
MKT1	A380T	-0.328	A	0
BAG7	R399K	-0.327	D	0
FPR2	V112I	-0.306	A	0
RPN14	V270I	-0.305	B	0
CSS1	S986L	-0.304	A	0
IRA2	V1203I	-0.29	D	0
AVO2	V253I	-0.283	B	0
PFY1	V105I	-0.283	C	0
FLO5	V519I	-0.283	D	0
ACS1	S4F	-0.27	C	1
DSS1	V913I	-0.259	D	0
MRPL27	R63K	-0.256	B	1
YME2	E780K	-0.246	D	1
FLO1	I837V	-0.237	A	0
PKP1	G201D	-0.231	A	1
NUP157	C700Y	-0.222	D	0
RAD2	M427I	-0.209	C	0
CHS5	A405V	-0.2	C	0
GIP4	V518M	-0.197	C	0
YGL108C	A22T	-0.197	C	0
STB4	R16H	-0.197	D	0
RPG1	D535N	-0.196	C	0
LEO1	D72N	-0.193	B	0
BMS1	V466I	-0.189	B	0
NNF2	M296I	-0.186	B	0
TRM732	A385T	-0.183	C	0
TCB3	A400T	-0.167	B	0
UPC2	G715D	-0.164	C	0
RIM15	P25S	-0.162	C	0
IKI3	A1012T	-0.155	C	0
MDG1	G98S	-0.138	D	0
SWI3	V364I	-0.133	A	0
CUE3	A430T	-0.133	D	0
FIG2	V1605M	-0.129	D	0
GZF3	V394I	-0.129	D	0
DNF2	V50I	-0.122	C	0
MTC2	V112M	-0.113	A	0
SSF2	E412K	-0.112	A	0
YMR046C	G438R	-0.103	C	0
PSK1	E534K	-0.1	A	0
SFP1	G274D	-0.1	B	0
MPP10	S137N	-0.097	A	0
LYS14	S214N	-0.091	D	0
TCP1	E347D	-0.073	D	0
CYK3	V885I	-0.067	B	0
COS8	V125I	-0.06	D	0
YJL206C	D145N	-0.057	B	0
FMC1	R15K	-0.051	B	1
GPI15	V53I	-0.044	D	0
SPF1	D356N	-0.041	C	0
GSM1	S583N	-0.033	D	0
PRM7	T50A	-0.03	A	0
FLO5	I522V	-0.023	D	0
KCH1	V390I	-0.02	A	0
SNT1	P228S	-0.02	B	0
VHC1	R953K	-0.018	D	0
YMR1	V659M	-0.003	B	0
ERV15	T98I	0	A	0
NDC1	V347I	0	B	0
SWI3	S281N	0	C	0
SPS18	R2H	0.018	D	0
PMR1	E461K	0.022	B	0
PCA1	E94K	0.026	A	0
CKS1	R111K	0.028	A	0
ZNF1	V431I	0.061	C	0
RCE1	A107V	0.067	B	0
MSH4	G659D	0.067	C	0
BPH1	V467I	0.069	C	0
ALG9	V45I	0.08	C	0
CUE2	R296K	0.109	A	0
SPT7	D96N	0.116	A	0
YNR065C	R986K	0.126	D	0
HEL2	A328T	0.133	D	0
TUL1	A588T	0.133	D	0
PDH1	V332I	0.136	A	1
YHL042W	S44F	0.157	A	0
SED1	G137S	0.158	B	0
HSE1	A5T	0.158	D	0
SIL1	I4F	0.159	B	0
CCC2	R252K	0.16	B	0
SNU56	A392V	0.176	A	0
RIT1	T396I	0.177	B	0
SKI3	E697K	0.18	A	0
IRE1	V347I	0.182	B	0
FLO1	R448K	0.183	B	0
AIM41	A142T	0.187	A	1
TAH11	A402T	0.197	A	0
GFD2	T40I	0.197	B	0
BEM2	G190S	0.211	B	0
ESL2	S731N	0.211	D	0
SUM1	R620K	0.214	D	0
TPS3	D37N	0.239	C	0
NUP192	R1251K	0.25	D	0
FIR1	C519Y	0.294	C	0
PLP2	R262K	0.295	C	0
SCC2	A938T	0.3	B	0
FMP27	R2004K	0.302	B	1
JID1	S103N	0.303	C	1
FLO1	I582V	0.309	D	0
FLO9	I672V	0.322	B	0
BNI1	A618T	0.322	C	0
TDA1	R191K	0.333	A	0
BAR1	H6Y	0.379	A	0
BRR2	R42K	0.39	D	0
MSB2	R813K	0.392	A	0
TFC3	V53M	0.399	D	0
IMD2	L178V	0.402	C	0
FRE4	G588S	0.424	A	0
MNN9	V22I	0.446	B	0
APQ12	R120K	0.455	C	0
PP*1	D184N	0.463	D	0
PKH3	A678T	0.487	B	0
YNL284C-B, YNL284C-A	p.R106H [YNL284C-B]; p.R106H [YNL284C-A]	0.488	D	0
IST2	E299K	0.5	A	0
UTP10	S1389N	0.51	D	0
RRP4	P267L	0.515	C	0
OMA1	E160K	0.556	A	1
FSF1	E49K	0.557	C	1
YNR077C	T65K	0.56	C	0
YMR160W	D646N	0.575	C	0
UBP3	S122N	0.614	D	0
YCR102C	D328N	0.634	A	0
REV7	R10K	0.644	B	1
RBS1	R124K	0.687	B	0
MED4	V84I	0.7	D	0
MSN4	G315R	0.736	A	0
ECM30	H888Y	0.762	A	0
YLR227W-B	A1219V	0.786	D	0
ZIP1	G300D	0.787	B	0
YGR161C-D	N1035D	0.793	A	0
PRP40	R63K	0.799	C	0
URA10	R26K	0.801	D	0
OPI10	A94T	0.822	B	0
YPS5	M104R	0.829	B	0
SSQ1	G656S	0.886	C	1
HEH2	G68E	0.969	C	0
PUF4	G5S	0.988	A	0
BAR1	S75N	1.069	C	0
COG4	G712D	1.102	D	0
MYO4	G1269D	1.131	C	0
DPB2	A511V	1.167	D	0
MAP1	R29K	1.197	C	0
YPS5	L152F	1.217	A	0
RPT5	M210I	1.273	A	0
ECM21	E194K	1.288	D	0
COQ11	S119N	1.32	C	1
ESC2	G371D	1.361	B	0
ASH1	R344H	1.45	C	0
IMA3	A539V	1.543	D	0
IMA4	A539V	1.543	D	0
UBP1	G149E	1.605	A	0
MCD1	G241E	1.807	C	0
YDR098C-B	S1682L	1.834	B	0
YBP2	T32I	2.061	B	0
H*T15	F467C	2.21	C	0
YEF3	D219N	2.289	A	0
DJP1	R72K	2.6	C	0
DGA1	G280S	2.773	B	0
PMT3	S322N	2.822	C	0
ILV1	G231D	3.478	C	1
YLR035C-A	G695D	3.49	B	0
FLO1	R349P	3.76	B	0
DAL81	G397E	3.767	D	0
EKI1	S167N	3.817	B	0
FLO9	R349P	3.877	B	0
YMR317W	S277P	5.19	B	0
YGR109W-A, YGR109W-B	p.(=) [YGR109W-A]; p.(=) [YGR109W-B]	n/a	B	0
YGR109W-A, YGR109W-B	p.(=) [YGR109W-A]; p.(=) [YGR109W-B]	n/a	B	0
FYV5, ADF1	p.(=) [FYV5]; p.(=) [ADF1]	n/a	D	0
